# Non-destructive X-ray tomography of brain tissue ultrastructure

**DOI:** 10.1101/2023.11.16.567403

**Authors:** Carles Bosch, Tomas Aidukas, Mirko Holler, Alexandra Pacureanu, Elisabeth Müller, Christopher J. Peddie, Yuxin Zhang, Phil Cook, Lucy Collinson, Oliver Bunk, Andreas Menzel, Manuel Guizar-Sicairos, Gabriel Aeppli, Ana Diaz, Adrian A. Wanner, Andreas T. Schaefer

## Abstract

Maps of dense subcellular features in biological tissue are the key to understanding the structural basis of organ function. Electron microscopy provides the necessary resolution, yet - as electrons penetrate samples for only a few 100s of nm - requires physical sectioning or ablation, which strongly challenges anatomical investigations of entire organs such as mammalian brains. As demonstrated for the engineering and physical sciences, X-ray nanotomography represents a promising alternative for ultrastructural 3d imaging without physical sectioning^1–15^. Leveraging the high brilliance of 4th generation synchrotron X-ray sources, it has the potential to non-destructively image mm³-sized samples at ultrastructural resolution within a few days^16^. A fundamental barrier to application to the life sciences is that, when irradiated with high-intensity X-rays, biological samples deform and ultimately disintegrate, prohibiting reaching sufficient resolution. Here, we introduce a combination of engineering solutions which defeat this barrier for X-ray ptychography^17^, a coherent diffractive X-ray imaging technique. The solutions include a cryogenic sample stage with high stability, high-precision interferometric positioners and tailored non-rigid tomographic reconstruction algorithms^18^. Furthermore, adapting an epoxy resin developed for the nuclear and aerospace industry, we demonstrate radiation resistance to X-ray doses exceeding 10^10^ Gy. The resulting sub-40 nm isotropic resolution makes it possible to densely resolve axon bundles, boutons, dendrites and reliably identify synapses without physical sectioning. Moreover, we validated the X-ray technique using the current gold standard, namely focused ion beam scanning electron microscopy (FIB-SEM)^19,20^ to demonstrate intact ultrastructure in tissue volumes first imaged by X-rays. This unlocks the potential of X-ray tomography for high-resolution tissue imaging, coinciding with the transformative advancements of next-generation synchrotrons worldwide^21^.
