## Supplementary Table 1 for "Non-destructive X-ray tomography of brain tissue ultrastructure"

tomoID	beamtimeID	sampleID	resinID	epoxyID	tomoSeries	doseBoostTomogram	dose	accDose_series	resolution_r	resolution_nr	wkName_r	wkName_nr	wkLink_r	wkLink_nr
271	e17964	EPL-1	A	EMbed812	EPL-1_s1	0	17900000	17900000	84.03	81.87	C319_EPL1_cSAXS_271_hann	C319_EPL1_cSAXS_271_S00018-S00474_nr_hann	https://wklink.org/3696	https://wklink.org/7351
272	e17964	EPL-1	A	EMbed812	EPL-1_s1	0	84400000	102300000	68.68	60.18	C319_EPL1_cSAXS_272	C319_EPL1_cSAXS_272_S00476-S01389_nr_hann	https://wklink.org/2980	https://wklink.org/9695
273	e17964	EPL-1	A	EMbed812	EPL-1_s1	0	376000000	478300000	70.09	49.7	C319_EPL1_cSAXS_273_S1394toS2309	C319_EPL1_cSAXS_273_S01394-S02309_nr_hann	https://wklink.org/9921	https://wklink.org/3319
274	e17964	EPL-2	A	EMbed812	EPL-2_s1	0	264000000	264000000	95.77	63.33	C319_EPL2_cSAXS_274_S02338toS02637	C319_EPL2_cSAXS_274_S02338-S02939_nr_hann	https://wklink.org/2809	https://wklink.org/2231
391	e18604	EPL-3	A	EMbed812	EPL-3_s1	0	298000000	298000000	94.35	74.45	C319_EPL3_cSAXS_391	C319_EPL3_cSAXS_391_S00033-S00634_nr_hann	https://wklink.org/4484	https://wklink.org/7713
392	e18604	EPL-3	A	EMbed812	EPL-3_s1	0	301000000	599000000	81.68	64.53	C319_EPL3_cSAXS_392	C319_EPL3_cSAXS_392_S00639-S01241_nr_hann	https://wklink.org/7083	https://wklink.org/9352
393	e18604	EPL-3	A	EMbed812	EPL-3_s2	0	345000000	345000000	102.98	66.84	C319_EPL3_cSAXS_393	C319_EPL3_cSAXS_393_S01264-S01865_nr_hann	https://wklink.org/1057	https://wklink.org/7060
394	e18604	EPL-3	A	EMbed812	EPL-3_s2	0	311000000	656000000	81.78	60.94	C319_EPL3_cSAXS_394	C319_EPL3_cSAXS_394_S01870-S02473_nr_hann	https://wklink.org/5345	https://wklink.org/2681
358	e18536	EPL-5	A	EMbed812	EPL-5_s1	0	258000000	258000000	74.29	62.11	C319_EPL5_358_hann	C319_EPL5_cSAXS_358_S00026-S00632_nr_hann	https://wklink.org/4704	https://wklink.org/6004
359	e18536	EPL-5	A	EMbed812	EPL-5_s1	0	250000000	508000000	56.44	50.8	C319_EPL5_cSAXS_359_hann	C319_EPL5_cSAXS_359_S00637-S01243_nr_hann	https://wklink.org/2670	https://wklink.org/5887
366	e18536	EPL-5	A	EMbed812	EPL-5_s1	0	786000000	1294000000	38.55	38.18	C319_EPL5_cSAXS_366_hann	C319_EPL5_cSAXS_366_S04297-S04698_nr_hann	https://wklink.org/8276	https://wklink.org/3777
366+367	e18536	EPL-5	A	EMbed812	EPL-5_s1	0	1570000000	0	37.52	38.43	C319_EPL5_cSAXS_366and367_hann	C319_EPL5_cSAXS_366and367_S04297-S05105_nr_hann	https://wklink.org/1012	https://wklink.org/5627
367	e18536	EPL-5	A	EMbed812	EPL-5_s1	0	781000000	2075000000	37.59	37.52	C319_EPL5_cSAXS_367_hann	C319_EPL5_cSAXS_367_S04703-S05105_nr_hann	https://wklink.org/8364	https://wklink.org/3739
396+397	e18604	EPL-6	A	EMbed812	EPL-6_s1	0	607000000	607000000	99.44	73.19	C319_EPL6_cSAXS_396_397	C319_EPL6_cSAXS_396and397_S02509-S02864_nr_hann	https://wklink.org/2618	https://wklink.org/7941
398	e18604	EPL-6	A	EMbed812	EPL-6_s1	0	575000000	1182000000	69.47	61.82	C319_EPL6_cSAXS_398	C319_EPL6_cSAXS_398_S02866-S03221_nr_hann	https://wklink.org/2270	https://wklink.org/2456
449	e18628	EPL-8	A	EMbed812	EPL-8_s1	0	16900000	16900000	126.25	125.53	C319_EPL8_cSAXS_449_hann	C319_EPL8_cSAXS_449_S00099-S00399_nr_hann	https://wklink.org/7914	https://wklink.org/8331
282	e17964	GLOM-F	A	EMbed812	GLOM_F_s1	0	13400000	13400000	80.7	80.04	C319_glomA_cSAXS_282	C319_glomF_cSAXS_282_S02959-S03461_nr_hann	https://wklink.org/5044	https://wklink.org/2551
283	e17964	GLOM-F	A	EMbed812	GLOM_F_s1	0	38300000	51700000	65.41	63.38	C319_glomA_cSAXS_283	C319_glomF_cSAXS_283_S03591-S04092_nr_hann	https://wklink.org/4851	https://wklink.org/5953
361	e18536	RAD-3	A	EMbed812	RAD_3_s1	0	19000000	19000000	104.64	102.74	C556_RAD3_cSAXS_361_hann	C556_RAD3_cSAXS_361_S01305-S01810_nr_hann	https://wklink.org/6411	https://wklink.org/7360
362	e18536	RAD-3	A	EMbed812	RAD_3_s1	0	44400000	63400000	90.71	87.29	C556_RAD3_cSAXS_362_hann	C556_RAD3_cSAXS_362_S01815-S02320_nr_hann	https://wklink.org/8159	https://wklink.org/5281
363	e18536	RAD-3	A	EMbed812	RAD_3_s1	0	231000000	294400000	80.82	75.32	C556_RAD3_cSAXS_363_hann	C556_RAD3_cSAXS_363_S02325-S02930_nr_hann	https://wklink.org/5931	https://wklink.org/3263
364	e18536	RAD-3	A	EMbed812	RAD_3_s1	0	224000000	518400000	66.56	64.46	C556_RAD3_cSAXS_364_hann	C556_RAD3_cSAXS_364_S02935-S03539_nr_hann	https://wklink.org/5101	https://wklink.org/3775
365	e18536	RAD-3	A	EMbed812	RAD_3_s1	0	50100000	568500000	76.44	76.37	C556_RAD3_cSAXS_365_hann	C556_RAD3_cSAXS_365_S03544-S04146_nr_hann	https://wklink.org/7377	https://wklink.org/5422
816	e19533	M1_1	C	EMbed812	M1_1_s1	0	46000000	46000000	75.9	75.6	M1_M1-1_cSAXS_816_S00040-S00398_rigid_ramlak	M1_M1-1_cSAXS_816_S00040-S00398_nr_ramlak	https://wklink.org/9425	https://wklink.org/9130
817	e19533	M1_1	C	EMbed812	M1_1_s2	0	34000000	34000000	77	77.47	M1_M1-1_cSAXS_817_S00403-S00754_rigid_ramlak	M1_M1-1_cSAXS_817_S00403-S00754_nr_ramlak	https://wklink.org/3686	https://wklink.org/8337
818	e19533	M1_1	C	EMbed812	M1_1_s2	0	66000000	100000000	75	74.64	M1_M1-1_cSAXS_818_S00759-S01110_rigid_ramlak	M1_M1-1_cSAXS_818_S00759-S01110_nr_ramlak	https://wklink.org/7806	https://wklink.org/5285
819	e19533	M1_1	C	EMbed812	M1_1_s2	0	130000000	230000000	66.6	66.14	M1_M1-1_cSAXS_819_S01115-S01466_rigid_ramlak	M1_M1-1_cSAXS_819_S01115-S01466_nr_ramlak	https://wklink.org/9540	https://wklink.org/8460
820	e19533	M1_1	C	EMbed812	M1_1_s2	0	260000000	490000000	64.8	63.82	M1_M1-1_cSAXS_820_S01471-S01822_rigid_ramlak	M1_M1-1_cSAXS_820_S01471-S01822_nr_ramlak	https://wklink.org/4109	https://wklink.org/3129
821	e19533	M1_1	C	EMbed812	M1_1_s2	0	530000000	1020000000	58.7	58.27	M1_M1-1_cSAXS_821_S01827-S02534_rigid_ramlak	M1_M1-1_cSAXS_821_S01827-S02534_nr_ramlak	https://wklink.org/6417	https://wklink.org/5330
825	e19533	M1_2	C	EMbed812	M1_2_s1	0	45900000	45900000	69.8	69.19	M1_M1-2_cSAXS_825_S02738-S03090_FBP_rigid_ramlak	M1_M1-2_cSAXS_825_S02738-S03090_FBP_nr_ramlak	https://wklink.org/9996	https://wklink.org/1886
826	e19533	M1_2	C	EMbed812	M1_2_s1	0	88800000	134700000	61.6	60.7	M1_M1-2_cSAXS_826_S03095-S03446_rigid_ramlak	M1_M1-2_cSAXS_826_S03095-S03446_nr_ramlak	https://wklink.org/8356	https://wklink.org/5089
827	e19533	M1_2	C	EMbed812	M1_2_s1	0	178300000	313000000	55.5	54.9	M1_M1-2_cSAXS_827_S03451-S03803_rigid_ramlak	M1_M1-2_cSAXS_827_S03451-S03803_nr_ramlak	https://wklink.org/9716	https://wklink.org/5694
828	e19533	M1_2	C	EMbed812	M1_2_s1	0	353600000	666600000	53.5	53.3	M1_M1-2_cSAXS_828_S03808-S04161_rigid_ramlak	M1_M1-2_cSAXS_828_S03808-S04161_nr_ramlak	https://wklink.org/7212	https://wklink.org/8760
829	e19533	M1_2	C	EMbed812	M1_2_s1	0	605500000	1272100000	47.4	46.7	M1_M1-2_cSAXS_829_S04166-S04765_rigid_ramlak	M1_M1-2_cSAXS_829_S04166-S04765_nr_ramlak	https://wklink.org/5494	https://wklink.org/2768
450	e18628	CX-1	B	Epon812	CX-1_s1	0	27800000	27800000	86.16	82.75	Y024_CX1_cSAXS_450_hann	Y024_CX1_cSAXS_450_S00831-S01288_nr_hann	https://wklink.org/2788	https://wklink.org/1152
451	e18628	CX-1	B	Epon812	CX-1_s1	0	122000000	149800000	74.26	68.88	Y024_CX1_cSAXS_451_hann	Y024_CX1_cSAXS_451_S01302-S02216_nr_hann	https://wklink.org/4354	https://wklink.org/8288
453	e18628	CX-1	B	Epon812	CX-1_s1	0	530000000	679800000	88.11	62.92	Y024_CX1_cSAXS_453_hann	Y024_CX1_cSAXS_453_S02248-S03163_nr_hann	https://wklink.org/5677	https://wklink.org/9525
454	e18628	CX-2	B	Epon812	CX-2_s1	0	251000000	251000000	85	81.16	Y024_CX2_cSAXS_454_firstTwoThirds_hann	Y024_CX2_cSAXS_454_S03655-S04055_nr_hann	https://wklink.org/9692	https://wklink.org/4687
455	e18628	CX-2	B	Epon812	CX-2_s1	0	185000000	436000000	71.71	61.54	Y024_CX2_cSAXS_455_hann	Y024_CX2_cSAXS_455_S04261-S04865_nr_hann	https://wklink.org/8042	https://wklink.org/9918
854	e19533	v332_2dot	D	TPTE	Y332_2dot_s1	0	25860000	25860000	79.35	80.09	Y332_2dot_cSAXS_854_S16025-S16376_rigid_ramlak	Y332_2dot_cSAXS_854_S16025-S16376_nr_ramlak	https://wklink.org/2406	https://wklink.org/7056
855	e19533	v332_2dot	D	TPTE	Y332_2dot_s1	0	3010000000	3035860000	46.79	39.94	Y332_2dot_cSAXS_855_S16381-S17612_rigid_ramlak	Y332_2dot_cSAXS_855_S16381-S17612_nr_ramlak	https://wklink.org/6054	https://wklink.org/4158
830	e19533	v357_1dot	E	TGPAP	Y357_1dot_s1	0	29440000	29440000	73.55	72.14	Y357_1dot_cSAXS_830_S04782-S05135_rigid_ramlak	Y357_1dot_cSAXS_830_S04782-S05135_nr_ramlak	https://wklink.org/6943	https://wklink.org/1092
831	e19533	v357_1dot	E	TGPAP	Y357_1dot_s1	0	50930000	80370000	66.95	66.4	Y357_1dot_cSAXS_831_S05140-S05491_rigid_ramlak	Y357_1dot_cSAXS_831_S05140-S05491_nr_ramlak	https://wklink.org/7977	https://wklink.org/1998
832	e19533	v357_1dot	E	TGPAP	Y357_1dot_s1	0	104100000	184470000	59.82	59.57	Y357_1dot_cSAXS_832_S05496-S05848_rigid_ramlak	Y357_1dot_cSAXS_832_S05496-S05848_nr_ramlak	https://wklink.org/2370	https://wklink.org/4854
833	e19533	v357_1dot	E	TGPAP	Y357_1dot_s1	0	216500000	400970000	57.2	56.68	Y357_1dot_cSAXS_833_S05853-S06204_rigid_ramlak	Y357_1dot_cSAXS_833_S05853-S06204_nr_ramlak	https://wklink.org/3898	https://wklink.org/7236
834	e19533	v357_1dot	E	TGPAP	Y357_1dot_s1	0	365700000	766670000	50.46	49.66	Y357_1dot_cSAXS_834_S06209-S06832_rigid_ramlak	Y357_1dot_cSAXS_834_S06209-S06832_nr_ramlak	https://wklink.org/4880	https://wklink.org/3092
835	e19533	v357_1dot	E	TGPAP	Y357_1dot_s1	0	359000000	1125670000	43.3	43.25	Y357_1dot_cSAXS_835_S06837-S07447_rigid_ramlak	Y357_1dot_cSAXS_835_S06837-S07448_nr_ramlak	https://wklink.org/6587	https://wklink.org/8309
836	e19533	v357_1dot	E	TGPAP	Y357_1dot_s1	1	2700000000	3825670000	NaN	NaN	Y357_1dot_cSAXS_836_S07455-S08057_rigid_ramlak	Y357_1dot_cSAXS_836_S07455-S08057_nr_ramlak	https://wklink.org/1145	https://wklink.org/1202
837	e19533	v357_1dot	E	TGPAP	Y357_1dot_s1	0	68800000	3894470000	56.34	56.31	Y357_1dot_cSAXS_837_S08062-S08413_rigid_ramlak	Y357_1dot_cSAXS_837_S08062-S08413_nr_ramlak	https://wklink.org/6005	https://wklink.org/1504
838	e19533	v357_1dot	E	TGPAP	Y357_1dot_s1	1	2709000000	6603470000	NaN	NaN	Y357_1dot_cSAXS_838_S08418-S09019_rigid_ramlak	Y357_1dot_cSAXS_838_S08418-S09019_nr_ramlak	https://wklink.org/7238	https://wklink.org/6876
839	e19533	v357_1dot	E	TGPAP	Y357_1dot_s1	0	62700000	6666170000	56.84	56.57	Y357_1dot_cSAXS_839_S09024-S09375_rigid_ramlak	Y357_1dot_cSAXS_839_S09024-S09375_nr_ramlak	https://wklink.org/6335	https://wklink.org/8030
840	e19533	v357_1dot	E	TGPAP	Y357_1dot_s1	1	2450000000	9116170000	NaN	NaN	Y357_1dot_cSAXS_840_S09380-S09981_rigid_ramlak	--	https://wklink.org/7088	NaN
841	e19533	v357_1dot	E	TGPAP	Y357_1dot_s1	0	63900000	9180070000	55.84	55.76	Y357_1dot_cSAXS_841_S09986-S10336_rigid_ramlak	Y357_1dot_cSAXS_841_S09986-S10336_nr_ramlak	https://wklink.org/7932	https://wklink.org/6866
842	e19533	v357_1dot	E	TGPAP	Y357_1dot_s1	1	2301000000	11481070000	NaN	NaN	Y357_1dot_cSAXS_842_S10342-S10944_rigid_ramlak	--	https://wklink.org/8547	NaN
843	e19533	v357_1dot	E	TGPAP	Y357_1dot_s1	0	57240000	11538310000	57.08	57.8	Y357_1dot_cSAXS_843_S10949-S11300_rigid_ramlak	Y357_1dot_cSAXS_843_S10949-S11300_nr_ramlak	https://wklink.org/3596	https://wklink.org/3837
856 857 858 859	e19533	v357_30mu	E	TGPAP	Y357_30mu_s1	0	2710000000	2710000000	67.5	42.55	Y357_30mu_cSAXS_856_S17672-S19092_rigid_ramlak	Y357_30mu_cSAXS_856_S17672-S19092_nr_ramlak	https://wklink.org/6945	https://wklink.org/2864
853	e19533	v357_3dot	E	TGPAP	Y357_3dot_s1	0	2490000000	2490000000	42.41	38.21	Y357_3dot_cSAXS_853_S14468-S15686_rigid_ramlak	Y357_3dot_cSAXS_853_S14468-S15686_nr_ramlak	https://wklink.org/4442	https://wklink.org/3741
845	e19533	v359_1dot	C	EMbed812	Y359_1dot_s1	0	88900000	88900000	72.14	70.15	Y359_1dot_cSAXS_845_S11443-S11795_rigid_ramlak	Y359_1dot_cSAXS_845_S11443-S11795_nr_ramlak	https://wklink.org/9136	https://wklink.org/6997
846	e19533	v359_1dot	C	EMbed812	Y359_1dot_s1	0	68000000	156900000	68.03	66.07	Y359_1dot_cSAXS_846_S11800-S12172_rigid_ramlak	Y359_1dot_cSAXS_846_S11800-S12172_nr_ramlak	https://wklink.org/9403	https://wklink.org/7354
847	e19533	v359_1dot	C	EMbed812	Y359_1dot_s1	0	130500000	287400000	59.64	59.46	Y359_1dot_cSAXS_847_S12177-S12528_rigid_ramlak	Y359_1dot_cSAXS_847_S12177-S12528_nr_ramlak	https://wklink.org/4553	https://wklink.org/3368
848	e19533	v359_1dot	C	EMbed812	Y359_1dot_s1	0	271200000	558600000	54.09	54.53	Y359_1dot_cSAXS_848_S12533-S12886_700x700_rigid_ramlak	Y359_1dot_cSAXS_848_S12533-S12886_700x700_nr_ramlak	https://wklink.org/5833	https://wklink.org/1655
849	e19533	v359_1dot	C	EMbed812	Y359_1dot_s1	0	453600000	1012200000	46.3	45.4	Y359_1dot_cSAXS_849_S12891-S13493_700x700_rigid_ramlak	Y359_1dot_cSAXS_849_S12891-S13493_700x700_nr_ramlak	https://wklink.org/1650	https://wklink.org/7344
850	e19533	v359_1dot	C	EMbed812	Y359_1dot_s1	0	818700000	1830900000	42.31	43.08	Y359_1dot_cSAXS_850_S13498-S14089_rigid_ramlak	Y359_1dot_cSAXS_850_S13498-S14089_nr_ramlak	https://wklink.org/4626	https://wklink.org/3087
