## Supplementary table 2 for "Non-destructive X-ray tomography of brain tissue ultrastructure"

### Sheet: SuppTable2_monomers
generic name	standard name	standard name 2	standard name 3	CAS	pubchem compound	Vendor	Vendor reference
Epon812	tri-glycidyl ether of glycerol	1,2,3-propanetriol glycidyl ether	triglycidylglycerol	13236-2-7	https://pubchem.ncbi.nlm.nih.gov/compound/25795	TAAB	T023
DDSA	dodecenyl succinic anhydride (DDSA)	2-Dodecen-1-ylsuccinic anhydride	2,5-Furandione, dihydro-3-(tetrapropenyl)-	19780-11-1	https://pubchem.ncbi.nlm.nih.gov/compound/5362708	TAAB	D026
MNA	methyl nadic anhydride (MNA)	Methyl-5-Norbornene-2,3-Dicarboxylic Anhydride	5 methyl 1,4 endomethylene cyclohexanoic anhydride	25134-21-8	https://pubchem.ncbi.nlm.nih.gov/compound/32802	TAAB	M011
BDMA	Benzyl dimethylamine (BDMA)	n-benzyl-n,n-dimethylamine	n, n, dimethylbenzylamine	103-83-3	https://pubchem.ncbi.nlm.nih.gov/compound/7681	TAAB	B008
TGPAP	N,N-diglycidyl-4-glycidyloxyaniline	4-(diglycidylamino)phenyl glycidyl ether	4-Glycidyloxy-N ,N -diglycidylaniline	5026-74-4	https://pubchem.ncbi.nlm.nih.gov/compound/62558	Merck	412813
DDM	4,4′-diaminodiphenylmethane (DDM)	4,4'-methylenedianiline (MDA)	Dianilinomethane	101-77-9	https://pubchem.ncbi.nlm.nih.gov/compound/7577	Merck	32950
NSA	nonenyl succinic anhydride (NSA)	2,5-furandione, dihydro-3-(nonen-1-yl)-	3-[(1E)-non-1-en-1-yl]oxolane-2,5-dione	28928-97-4	https://pubchem.ncbi.nlm.nih.gov/compound/5354806	EMS	19050
EMBED812	bisphenol A diglycidyl ether (BADGE)	2,2-bis(4-glycidyloxyphenyl)propane	bisphenol A - (epichlorohydrin)	1675-54-3	https://pubchem.ncbi.nlm.nih.gov/compound/2286	EMS	14900
TPTE	Trimethylolpropane triglycidyl ether (TPTE)	(2-Ethyl-2-(hydroxymethyl)-1,3-propanediol polymer with (chloromethyl)oxirane	Oxirane, 2,2′-[[2-ethyl-2-[(2-oxiranylmethoxy)methyl]-1,3-propanediyl]bis(oxymethylene)]bis-	3454-29-3	https://pubchem.ncbi.nlm.nih.gov/compound/103015	Sigma Aldrich	430269
