## Supplementary Table 3 for "Non-destructive X-ray tomography of brain tissue ultrastructure"

### Sheet: SuppTable3_resinProtocols
Resin A
compound	weight (g)	volume (ml)
EMbed812	24	20
DDSA	9	9
MNA	15	12
BDMA	1.4	1.2
Resin B
compound	weight (g)	volume (ml)
Epon812	24	20
DDSA	9	9
MNA	15	12
BDMA	1.4	1.2
Resin C
compound	weight (g)	volume (ml)
mix C_1:
EMbed812	5	--
NSA	5.6	--
mix C_2:
EMbed812	15	--
MNA	13.2	--
resin:
C_1	9	--
C_2	21	--
BDMA	0.778	0.667
Resin D
compound	weight (g)	volume (ml)
TPTE	8	--
DDM	4	--
Resin E
compound	weight (g)	volume (ml)
TGPAP	2	--
DDM	2	--
