## Supplementary Table 4 for "Non-destructive X-ray tomography of brain tissue ultrastructure"

### Sheet: SuppTable4_imagingParameters
tomoID	sampleID	diameter (µm)	beamtimeID	FZP_diameter (µm)	FZP outer_zone_width (nm)	num_proj	ptychography step_size (µm)	angular step_size (°)	num_subtomograms	field_of_view_hor (µm)	field_of_view_vert (µm)	exposure_time per_frame (s)	imaging_time_total (without overheads) (h)	imaging_time_total (including overheads) (h)	beam energy (keV)	beam flux in illumination (ph * s^-1)	beam fluence on the sample during a ptychography scan (ph * s^-1 * micron^-2)	dose (Gy)	resolution_r (nm)	resolution_nr (nm)
273	EPL-1	22.5	e17964	220	60	911	1.2	0.2	2	28	20	0.1	10	17	6.2	710000000	41000000	376000000	70.09	49.7
853	Y357_3dot	10.52	e19533	250	30	1190	0.5	0.15	8	16	5	0.1	11	18	6.2	760000000	160000000	2490000000	42.41	38.21
